# Temporary prey storage along swarm columns of army ants: an adaptive strategy for successful raiding?

**DOI:** 10.1101/2021.05.24.445418

**Authors:** Hilário Póvoas de Lima, Serafino Teseo, Raquel Leite Castro de Lima, Ronara Souza Ferreira-Châline, Nicolas Châline

## Abstract

While pillaging the brood of other ant colonies, *Eciton* army ants accumulate prey in piles, or caches, along their foraging trails. Widely documented, these structures have historically been considered as byproducts of heavy traffic or aborted relocations of the ants’ temporary nest, or bivouac. However, we recently observed that caches of the hook-jawed army ant, *Eciton hamatum*, appeared independently from heavy traffic or bivouac relocations. In addition, the flow of prey through caches varied based on the quantity of prey items workers transported. As this suggested a potential adaptive function, we developed agent-based simulations to compare raids of caching and non-caching virtual army ants. We found that caches increased the amount of prey that relatively low numbers of raiders were able to retrieve. However, this advantage became less conspicuous - and generally disappeared - as the number of raiders increased. Based on these results, we hypothesize that caches maximize the amount of prey that limited amounts of raiders can retrieve, especially as prey colonies coordinately evacuate their brood. In principle, caches also allow workers to safely collect multiple prey items and efficiently transport them to the bivouac. Further field observations are needed to test this and other hypotheses emerging from our study.
