## Supplementary material for "Temporary prey storage along swarm columns of army ants: an adaptive strategy for successful raiding?": Data accessibility

Cache	Flow RCB to Bivouac	Flow RCB to field	Flow RFC to bivouac	Flow RFC to Field	Enter in Cache - Multiple Prey	Enter in Cache - 1 Prey	Enter in Cache - Without Prey	Exite Cache - Without Prey	Exite Cache - 1 prey	Exite Cache - Multple Prey	Soldier Enter in Cache	Soldier Exit Cache	RCB Bivouac to Field 1 Prey	RCB Bivouac to Field Without Prey	RCB Bivouac to Field - Multiple Prey	RCB Field to Bivouac - Multiple Prey	RCB Field to Bivouac - 1 prey	RCB Field to Bivouac - Without Prey	RFC Bivouac to Field - Multiple Prey	RFC Bivouac to Field - 1 Prey	RFC Bivouac to Field - Without prey	RFC Field to Bivouac - Multiple Prey	RFC Field to Bivouac - 1 prey	RFC Field to Bivouac - Without Prey
Cache 1	207	200	244	264	30	176	66	64	115	37	2	3	2	198	0	30	125	52	0	9	235	17	197	50
Cache 2	85	248	259	162	13	14	131	108	12	9	7	5	4	244	0	9	8	68	2	6	251	15	24	123
Cache 3	100	167	249	169	5	6	36	80	1	0	0	0	3	163	1	4	2	94	2	1	246	9	6	154
Cache 4	202	392	442	251	1	9	11	18	11	4	0	0	12	374	6	25	149	28	1	1	440	21	128	102
Cache 5	437	64	124	598	0	5	86	47	2	1	0	0	2	61	1	5	7	425	3	5	116	3	11	584
Cache 6	53	365	383	109	21	19	51	47	5	2	0	0	0	365	0	3	3	47	0	0	383	21	17	71
Cache 7	50	199	169	28	0	1	27	46	1	0	1	0	1	198	0	0	1	49	0	1	168	0	0	28
Cache 8	134	118	101	100	2	42	51	102	23	0	9	23	0	118	0	0	25	109	0	1	100	0	45	55
Cache 9	83	76	201	199	5	59	123	72	4	5	3	4	5	70	1	0	8	75	0	4	197	2	64	133
Cache 10	246	69	89	295	0	34	215	188	78	2	4	3	0	69	0	0	28	218	0	2	87	1	80	214
