## Supplementary material for "Temporary prey storage along swarm columns of army ants: an adaptive strategy for successful raiding?": Data accessibility

Cache ID	Ant subfamily	Size in millimeters
Cache 1	Myrmicinae	3
Cache 1	Myrmicinae	1.5
Cache 1	Myrmicinae	1.5
Cache 1	Myrmicinae	1.5
Cache 1	Myrmicinae	1.5
Cache 1	Myrmicinae	1.5
Cache 1	Myrmicinae	1.5
Cache 1	Myrmicinae	1.5
Cache 1	Myrmicinae	1.5
Cache 1	Myrmicinae	1.5
Cache 1	Myrmicinae	1.5
Cache 1	Myrmicinae	1.5
Cache 1	Myrmicinae	1.5
Cache 1	Myrmicinae	1.5
Cache 1	Myrmicinae	1.5
Cache 1	Myrmicinae	1.5
Cache 1	Myrmicinae	1.5
Cache 1	Myrmicinae	1.5
Cache 1	Myrmicinae	1.5
Cache 1	Myrmicinae	1.5
Cache 1	Myrmicinae	1.5
Cache 1	Myrmicinae	1.5
Cache 1	Myrmicinae	1.5
Cache 1	Myrmicinae	1.5
Cache 1	Myrmicinae	1.5
Cache 1	Myrmicinae	1.5
Cache 1	Myrmicinae	1.5
Cache 1	Myrmicinae	1.5
Cache 1	Myrmicinae	1.5
Cache 1	Myrmicinae	1.5
Cache 1	Myrmicinae	1.5
Cache 1	Myrmicinae	1.5
Cache 1	Myrmicinae	1.5
Cache 1	Myrmicinae	1.5
Cache 1	Myrmicinae	1.5
Cache 1	Myrmicinae	1.5
Cache 1	Myrmicinae	1.5
Cache 1	Myrmicinae	1.5
Cache 1	Myrmicinae	1.5
Cache 2	Unidentified	1
Cache 2	Dolichoderinae	2.5
Cache 2	Dolichoderinae	2.5
Cache 2	Dolichoderinae	2.5
Cache 2	Dolichoderinae	2.5
Cache 2	Dolichoderinae	2.5
Cache 2	Dolichoderinae	2.5
Cache 2	Dolichoderinae	2.5
Cache 2	Dolichoderinae	2.5
Cache 2	Dolichoderinae	2.5
Cache 2	Dolichoderinae	2.5
Cache 2	Dolichoderinae	2.5
Cache 2	Dolichoderinae	2.5
Cache 2	Dolichoderinae	2.5
Cache 2	Dolichoderinae	2.5
Cache 2	Dolichoderinae	2.5
Cache 2	Dolichoderinae	2.5
Cache 2	Dolichoderinae	2.5
Cache 2	Dolichoderinae	2.5
Cache 2	Dolichoderinae	2.5
Cache 2	Dolichoderinae	2.5
Cache 2	Dolichoderinae	2
Cache 2	Dolichoderinae	2
Cache 2	Dolichoderinae	2
Cache 2	Dolichoderinae	2
Cache 2	Dolichoderinae	1.5
Cache 2	Dolichoderinae	1.5
Cache 3	Dolichoderinae	4
Cache 3	Dolichoderinae	4
Cache 3	Dolichoderinae	4
Cache 3	Dolichoderinae	4
Cache 3	Dolichoderinae	3
Cache 3	Dolichoderinae	3
Cache 3	Dolichoderinae	3
Cache 3	Dolichoderinae	3
Cache 3	Dolichoderinae	3
Cache 3	Dolichoderinae	3
Cache 3	Dolichoderinae	3
Cache 3	Dolichoderinae	3
Cache 3	Dolichoderinae	3
Cache 3	Dolichoderinae	3
Cache 3	Dolichoderinae	3
Cache 3	Dolichoderinae	3
Cache 3	Dolichoderinae	3
Cache 3	Dolichoderinae	3
Cache 3	Dolichoderinae	3
Cache 3	Dolichoderinae	3
Cache 3	Dolichoderinae	3
Cache 3	Dolichoderinae	3
Cache 3	Dolichoderinae	3
Cache 3	Dolichoderinae	3
Cache 3	Dolichoderinae	3
Cache 3	Dolichoderinae	3
Cache 3	Dolichoderinae	3
Cache 3	Dolichoderinae	3
Cache 3	Dolichoderinae	3
Cache 3	Dolichoderinae	3
Cache 3	Dolichoderinae	3
Cache 3	Dolichoderinae	3
Cache 3	Dolichoderinae	3
Cache 3	Dolichoderinae	3
Cache 3	Dolichoderinae	3
Cache 3	Dolichoderinae	3
Cache 3	Dolichoderinae	3
Cache 3	Dolichoderinae	3
Cache 3	Dolichoderinae	3
Cache 3	Dolichoderinae	3
Cache 3	Dolichoderinae	3
Cache 3	Dolichoderinae	3
Cache 3	Dolichoderinae	3
Cache 3	Dolichoderinae	3
Cache 3	Dolichoderinae	3
Cache 4	Unidentified	3.5
Cache 4	Dolichoderinae	4
Cache 4	Dolichoderinae	3
Cache 4	Dolichoderinae	3
Cache 4	Dolichoderinae	3
Cache 4	Dolichoderinae	3
Cache 4	Dolichoderinae	3
Cache 4	Dolichoderinae	3
Cache 4	Dolichoderinae	3
Cache 4	Dolichoderinae	3
Cache 4	Dolichoderinae	3
Cache 4	Dolichoderinae	2.5
Cache 4	Dolichoderinae	2.5
Cache 4	Dolichoderinae	2.5
Cache 4	Dolichoderinae	2.5
Cache 4	Dolichoderinae	2.5
Cache 4	Dolichoderinae	2.5
Cache 4	Dolichoderinae	2.5
Cache 5	Unidentified	3
Cache 5	Unidentified	3
Cache 5	Unidentified	3
Cache 5	Unidentified	3
Cache 5	Unidentified	3
Cache 5	Unidentified	3
Cache 5	Unidentified	3
Cache 5	Unidentified	2.5
Cache 5	Unidentified	2.5
Cache 5	Unidentified	2.5
Cache 5	Unidentified	2
Cache 5	Unidentified	2
Cache 5	Unidentified	2
Cache 5	Unidentified	2
Cache 5	Unidentified	2
Cache 5	Unidentified	2
Cache 5	Unidentified	2
Cache 5	Unidentified	2
Cache 5	Unidentified	1.5
Cache 5	Unidentified	1.5
Cache 5	Unidentified	1.5
Cache 5	Unidentified	1.5
Cache 5	Unidentified	1.5
Cache 5	Unidentified	1
Cache 5	Unidentified	1
Cache 5	Unidentified	1
Cache 5	Unidentified	1
Cache 5	Unidentified	1
Cache 5	Unidentified	1
Cache 5	Unidentified	0.5
Cache 5	Formicinae	5.5
Cache 5	Formicinae	5.5
Cache 5	Myrmicinae	4
Cache 5	Myrmicinae	3
Cache 5	Myrmicinae	3
Cache 5	Myrmicinae	3
Cache 5	Myrmicinae	3
Cache 5	Myrmicinae	3
Cache 5	Myrmicinae	3
Cache 5	Myrmicinae	3
Cache 5	Myrmicinae	3
Cache 5	Myrmicinae	3
Cache 5	Myrmicinae	3
Cache 5	Myrmicinae	3
Cache 5	Myrmicinae	3
Cache 5	Myrmicinae	3
Cache 5	Myrmicinae	3
Cache 5	Myrmicinae	3
Cache 5	Myrmicinae	3
Cache 5	Myrmicinae	3
Cache 5	Myrmicinae	3
Cache 5	Myrmicinae	3
Cache 5	Myrmicinae	3
Cache 5	Myrmicinae	3
Cache 5	Myrmicinae	3
Cache 5	Myrmicinae	3
Cache 5	Myrmicinae	3
Cache 5	Myrmicinae	3
Cache 5	Myrmicinae	3
Cache 5	Myrmicinae	3
Cache 5	Myrmicinae	3
Cache 5	Myrmicinae	3
Cache 5	Myrmicinae	3
Cache 5	Myrmicinae	3
Cache 5	Myrmicinae	3
Cache 5	Myrmicinae	3
Cache 5	Myrmicinae	3
Cache 5	Myrmicinae	3
Cache 5	Myrmicinae	3
Cache 5	Myrmicinae	3
Cache 5	Myrmicinae	3
Cache 5	Myrmicinae	3
Cache 5	Myrmicinae	3
Cache 5	Myrmicinae	3
Cache 5	Myrmicinae	3
Cache 5	Myrmicinae	3
Cache 5	Myrmicinae	3
Cache 5	Myrmicinae	3
Cache 5	Myrmicinae	3
Cache 5	Myrmicinae	2.5
Cache 5	Myrmicinae	2.5
Cache 5	Myrmicinae	2.5
Cache 5	Myrmicinae	2.5
Cache 5	Myrmicinae	2.5
Cache 5	Myrmicinae	2.5
Cache 5	Myrmicinae	2.5
Cache 5	Myrmicinae	2.5
Cache 5	Myrmicinae	2.5
Cache 5	Myrmicinae	2.5
Cache 5	Myrmicinae	2.5
Cache 5	Myrmicinae	2.5
Cache 5	Myrmicinae	2.5
Cache 5	Myrmicinae	2.5
Cache 5	Myrmicinae	2.5
Cache 5	Myrmicinae	2.5
Cache 5	Myrmicinae	2.5
Cache 5	Myrmicinae	2.5
Cache 5	Myrmicinae	2.5
Cache 5	Myrmicinae	2.5
Cache 5	Myrmicinae	2.5
Cache 5	Myrmicinae	2.5
Cache 5	Myrmicinae	2.5
Cache 5	Myrmicinae	2.5
Cache 5	Myrmicinae	2.5
Cache 5	Myrmicinae	2.5
Cache 5	Myrmicinae	2.5
Cache 5	Myrmicinae	2.5
Cache 5	Myrmicinae	2.5
Cache 5	Myrmicinae	2.5
Cache 5	Myrmicinae	2.5
Cache 5	Myrmicinae	2.5
Cache 5	Myrmicinae	2.5
Cache 5	Myrmicinae	2.5
Cache 5	Myrmicinae	2.5
Cache 5	Myrmicinae	2.5
Cache 5	Myrmicinae	2.5
Cache 5	Myrmicinae	2.5
Cache 5	Myrmicinae	2.5
Cache 5	Myrmicinae	2.5
Cache 5	Myrmicinae	2.5
Cache 5	Myrmicinae	2.5
Cache 5	Myrmicinae	2.5
Cache 5	Myrmicinae	2.5
Cache 5	Myrmicinae	2.5
Cache 5	Myrmicinae	2.5
Cache 5	Myrmicinae	2.5
Cache 5	Myrmicinae	2.5
Cache 5	Myrmicinae	2.5
Cache 5	Myrmicinae	2.5
Cache 5	Myrmicinae	2.5
Cache 5	Myrmicinae	2.5
Cache 5	Myrmicinae	2.5
Cache 5	Myrmicinae	2.5
Cache 5	Myrmicinae	2.5
Cache 5	Myrmicinae	2.5
Cache 5	Myrmicinae	2.5
Cache 5	Myrmicinae	2.5
Cache 5	Myrmicinae	2.5
Cache 5	Myrmicinae	2
Cache 5	Myrmicinae	2
Cache 5	Myrmicinae	2
Cache 5	Myrmicinae	2
Cache 5	Myrmicinae	2
Cache 5	Myrmicinae	2
Cache 5	Myrmicinae	2
Cache 5	Myrmicinae	2
Cache 5	Myrmicinae	2
Cache 5	Myrmicinae	2
Cache 5	Myrmicinae	2
Cache 5	Myrmicinae	2
Cache 5	Myrmicinae	2
Cache 5	Myrmicinae	2
Cache 5	Myrmicinae	2
Cache 5	Myrmicinae	2
Cache 5	Myrmicinae	2
Cache 5	Myrmicinae	2
Cache 5	Myrmicinae	2
Cache 5	Myrmicinae	2
Cache 5	Myrmicinae	2
Cache 5	Myrmicinae	2
Cache 5	Myrmicinae	2
Cache 5	Myrmicinae	2
Cache 5	Myrmicinae	2
Cache 5	Myrmicinae	2
Cache 5	Myrmicinae	2
Cache 5	Myrmicinae	2
Cache 5	Myrmicinae	2
Cache 5	Myrmicinae	2
Cache 5	Myrmicinae	2
Cache 5	Myrmicinae	2
Cache 5	Myrmicinae	2
Cache 5	Myrmicinae	2
Cache 5	Myrmicinae	2
Cache 5	Myrmicinae	2
Cache 5	Myrmicinae	2
Cache 5	Myrmicinae	2
Cache 5	Myrmicinae	2
Cache 5	Myrmicinae	2
Cache 5	Myrmicinae	2
Cache 5	Myrmicinae	2
Cache 5	Myrmicinae	2
Cache 5	Myrmicinae	2
Cache 5	Myrmicinae	2
Cache 5	Myrmicinae	2
Cache 5	Myrmicinae	2
Cache 5	Myrmicinae	2
Cache 5	Myrmicinae	2
Cache 5	Myrmicinae	2
Cache 5	Myrmicinae	2
Cache 5	Myrmicinae	2
Cache 5	Myrmicinae	2
Cache 5	Myrmicinae	2
Cache 5	Myrmicinae	2
Cache 5	Myrmicinae	2
Cache 5	Myrmicinae	2
Cache 5	Myrmicinae	2
Cache 5	Myrmicinae	2
Cache 5	Myrmicinae	2
Cache 5	Myrmicinae	2
Cache 5	Myrmicinae	2
Cache 5	Myrmicinae	2
Cache 5	Myrmicinae	2
Cache 5	Myrmicinae	2
Cache 5	Myrmicinae	2
Cache 5	Myrmicinae	2
Cache 5	Myrmicinae	2
Cache 5	Myrmicinae	2
Cache 5	Myrmicinae	2
Cache 5	Myrmicinae	2
Cache 5	Myrmicinae	2
Cache 5	Myrmicinae	2
Cache 5	Myrmicinae	2
Cache 5	Myrmicinae	2
Cache 5	Myrmicinae	2
Cache 5	Myrmicinae	2
Cache 5	Myrmicinae	2
Cache 5	Myrmicinae	2
Cache 5	Myrmicinae	2
Cache 5	Myrmicinae	2
Cache 5	Myrmicinae	2
Cache 5	Myrmicinae	2
Cache 5	Myrmicinae	2
Cache 5	Myrmicinae	2
Cache 5	Myrmicinae	2
Cache 5	Myrmicinae	2
Cache 5	Myrmicinae	2
Cache 5	Myrmicinae	2
Cache 5	Myrmicinae	2
Cache 5	Myrmicinae	2
Cache 5	Myrmicinae	2
Cache 5	Myrmicinae	1.5
Cache 5	Myrmicinae	1.5
Cache 5	Myrmicinae	1.5
Cache 5	Myrmicinae	1.5
Cache 5	Myrmicinae	1.5
Cache 5	Myrmicinae	1.5
Cache 5	Myrmicinae	1.5
Cache 5	Myrmicinae	1.5
Cache 5	Myrmicinae	1.5
Cache 5	Myrmicinae	1.5
Cache 5	Myrmicinae	1.5
Cache 5	Myrmicinae	1.5
Cache 5	Myrmicinae	1.5
Cache 5	Myrmicinae	1.5
Cache 5	Myrmicinae	1.5
Cache 5	Myrmicinae	1.5
Cache 5	Myrmicinae	1.5
Cache 5	Myrmicinae	1.5
Cache 5	Myrmicinae	1.5
Cache 5	Myrmicinae	1.5
Cache 5	Myrmicinae	1.5
Cache 5	Myrmicinae	1.5
Cache 5	Myrmicinae	1.5
Cache 5	Myrmicinae	1.5
Cache 5	Myrmicinae	1.5
Cache 5	Myrmicinae	1.5
Cache 5	Myrmicinae	1.5
Cache 5	Myrmicinae	1.5
Cache 5	Myrmicinae	1.5
Cache 5	Myrmicinae	1.5
Cache 5	Myrmicinae	1.5
Cache 5	Myrmicinae	1.5
Cache 5	Myrmicinae	1.5
Cache 5	Myrmicinae	1.5
Cache 5	Myrmicinae	1.5
Cache 5	Myrmicinae	1.5
Cache 5	Myrmicinae	1.5
Cache 5	Myrmicinae	1.5
Cache 5	Myrmicinae	1.5
Cache 5	Myrmicinae	1.5
Cache 5	Myrmicinae	1
Cache 5	Myrmicinae	1
Cache 6	Unidentified	3.5
Cache 6	Unidentified	3
Cache 6	Unidentified	2.5
Cache 6	Unidentified	2.5
Cache 6	Unidentified	2.5
Cache 6	Unidentified	2
Cache 6	Unidentified	2
Cache 6	Unidentified	2
Cache 6	Unidentified	2
Cache 6	Unidentified	2
Cache 6	Unidentified	2
Cache 6	Unidentified	2
Cache 6	Unidentified	2
Cache 6	Unidentified	2
Cache 6	Unidentified	2
Cache 6	Unidentified	1.5
Cache 6	Unidentified	1.5
Cache 6	Unidentified	1.5
Cache 6	Unidentified	1.5
Cache 6	Unidentified	1.5
Cache 6	Unidentified	1.5
Cache 6	Unidentified	1.5
Cache 6	Unidentified	1.5
Cache 6	Unidentified	1
Cache 6	Unidentified	1
Cache 6	Unidentified	1
Cache 6	Unidentified	1
Cache 6	Unidentified	1
Cache 6	Unidentified	1
Cache 6	Unidentified	1
Cache 6	Unidentified	1
Cache 6	Unidentified	1
Cache 6	Unidentified	1
Cache 6	Unidentified	1
Cache 6	Unidentified	1
Cache 6	Unidentified	1
Cache 6	Unidentified	1
Cache 6	Unidentified	1
Cache 6	Unidentified	1
Cache 6	Unidentified	1
Cache 6	Unidentified	1
Cache 6	Dolichoderinae	4
Cache 6	Dolichoderinae	2
Cache 6	Dolichoderinae	2
Cache 6	Formicinae	5.5
Cache 6	Myrmicinae	4.5
Cache 6	Myrmicinae	4.5
Cache 6	Myrmicinae	4
Cache 6	Myrmicinae	4
Cache 6	Myrmicinae	4
Cache 6	Myrmicinae	4
Cache 6	Myrmicinae	4
Cache 6	Myrmicinae	4
Cache 6	Myrmicinae	4
Cache 6	Myrmicinae	4
Cache 6	Myrmicinae	4
Cache 6	Myrmicinae	4
Cache 6	Myrmicinae	4
Cache 6	Myrmicinae	4
Cache 6	Myrmicinae	4
Cache 6	Myrmicinae	4
Cache 6	Myrmicinae	4
Cache 6	Myrmicinae	4
Cache 6	Myrmicinae	4
Cache 6	Myrmicinae	4
Cache 6	Myrmicinae	4
Cache 6	Myrmicinae	4
Cache 6	Myrmicinae	4
Cache 6	Myrmicinae	4
Cache 6	Myrmicinae	4
Cache 6	Myrmicinae	4
Cache 6	Myrmicinae	3.5
Cache 6	Myrmicinae	3
Cache 6	Myrmicinae	3
Cache 6	Myrmicinae	3
Cache 6	Myrmicinae	3
Cache 6	Myrmicinae	3
Cache 6	Myrmicinae	3
Cache 6	Myrmicinae	3
Cache 6	Myrmicinae	3
Cache 6	Myrmicinae	3
Cache 6	Myrmicinae	3
Cache 6	Myrmicinae	3
Cache 6	Myrmicinae	3
Cache 6	Myrmicinae	3
Cache 6	Myrmicinae	3
Cache 6	Myrmicinae	3
Cache 6	Myrmicinae	3
Cache 6	Myrmicinae	3
Cache 6	Myrmicinae	3
Cache 6	Myrmicinae	3
Cache 6	Myrmicinae	3
Cache 6	Myrmicinae	3
Cache 6	Myrmicinae	3
Cache 6	Myrmicinae	3
Cache 6	Myrmicinae	3
Cache 6	Myrmicinae	3
Cache 6	Myrmicinae	3
Cache 6	Myrmicinae	3
Cache 6	Myrmicinae	3
Cache 6	Myrmicinae	3
Cache 6	Myrmicinae	3
Cache 6	Myrmicinae	3
Cache 6	Myrmicinae	3
Cache 6	Myrmicinae	3
Cache 6	Myrmicinae	3
Cache 6	Myrmicinae	3
Cache 6	Myrmicinae	3
Cache 6	Myrmicinae	3
Cache 6	Myrmicinae	3
Cache 6	Myrmicinae	3
Cache 6	Myrmicinae	3
Cache 6	Myrmicinae	3
Cache 6	Myrmicinae	3
Cache 6	Myrmicinae	3
Cache 6	Myrmicinae	3
Cache 6	Myrmicinae	3
Cache 6	Myrmicinae	3
Cache 6	Myrmicinae	3
Cache 6	Myrmicinae	3
Cache 6	Myrmicinae	3
Cache 6	Myrmicinae	3
Cache 6	Myrmicinae	3
Cache 6	Myrmicinae	3
Cache 6	Myrmicinae	3
Cache 6	Myrmicinae	3
Cache 6	Myrmicinae	3
Cache 6	Myrmicinae	3
Cache 6	Myrmicinae	3
Cache 6	Myrmicinae	3
Cache 6	Myrmicinae	3
Cache 6	Myrmicinae	3
Cache 6	Myrmicinae	3
Cache 6	Myrmicinae	3
Cache 6	Myrmicinae	3
Cache 6	Myrmicinae	3
Cache 6	Myrmicinae	3
Cache 6	Myrmicinae	3
Cache 6	Myrmicinae	3
Cache 6	Myrmicinae	3
Cache 6	Myrmicinae	3
Cache 6	Myrmicinae	3
Cache 6	Myrmicinae	3
Cache 6	Myrmicinae	3
Cache 6	Myrmicinae	3
Cache 6	Myrmicinae	3
Cache 6	Myrmicinae	3
Cache 6	Myrmicinae	3
Cache 6	Myrmicinae	3
Cache 6	Myrmicinae	3
Cache 6	Myrmicinae	3
Cache 6	Myrmicinae	3
Cache 6	Myrmicinae	3
Cache 6	Myrmicinae	3
Cache 6	Myrmicinae	3
Cache 6	Myrmicinae	3
Cache 6	Myrmicinae	3
Cache 6	Myrmicinae	3
Cache 6	Myrmicinae	3
Cache 6	Myrmicinae	3
Cache 6	Myrmicinae	3
Cache 6	Myrmicinae	3
Cache 6	Myrmicinae	3
Cache 6	Myrmicinae	2.5
Cache 6	Myrmicinae	2.5
Cache 6	Myrmicinae	2.5
Cache 6	Myrmicinae	2.5
Cache 6	Myrmicinae	2.5
Cache 6	Myrmicinae	2.5
Cache 6	Myrmicinae	2.5
Cache 6	Myrmicinae	2.5
Cache 6	Myrmicinae	2.5
Cache 6	Myrmicinae	2.5
Cache 6	Myrmicinae	2.5
Cache 6	Myrmicinae	2.5
Cache 6	Myrmicinae	2.5
Cache 6	Myrmicinae	2.5
Cache 6	Myrmicinae	2
Cache 6	Myrmicinae	2
Cache 6	Myrmicinae	2
Cache 6	Myrmicinae	2
Cache 6	Myrmicinae	2
Cache 6	Myrmicinae	2
Cache 6	Myrmicinae	2
Cache 6	Myrmicinae	2
Cache 6	Myrmicinae	2
Cache 6	Myrmicinae	2
Cache 6	Myrmicinae	2
Cache 6	Myrmicinae	2
Cache 6	Myrmicinae	2
Cache 6	Myrmicinae	2
Cache 6	Myrmicinae	2
Cache 6	Myrmicinae	2
Cache 6	Myrmicinae	2
Cache 6	Myrmicinae	2
Cache 6	Myrmicinae	2
Cache 6	Myrmicinae	2
Cache 6	Myrmicinae	2
Cache 6	Myrmicinae	2
Cache 6	Myrmicinae	2
Cache 6	Myrmicinae	2
Cache 6	Myrmicinae	2
Cache 6	Myrmicinae	2
Cache 6	Myrmicinae	2
Cache 6	Myrmicinae	2
Cache 6	Myrmicinae	2
Cache 6	Myrmicinae	2
Cache 6	Myrmicinae	2
Cache 6	Myrmicinae	2
Cache 6	Myrmicinae	2
Cache 6	Myrmicinae	2
Cache 6	Myrmicinae	2
Cache 6	Myrmicinae	2
Cache 6	Myrmicinae	2
Cache 6	Myrmicinae	2
Cache 6	Myrmicinae	2
Cache 6	Myrmicinae	2
Cache 6	Myrmicinae	2
Cache 6	Myrmicinae	2
Cache 6	Myrmicinae	2
Cache 6	Myrmicinae	2
Cache 6	Myrmicinae	2
Cache 6	Myrmicinae	2
Cache 6	Myrmicinae	2
Cache 6	Myrmicinae	2
Cache 6	Myrmicinae	2
Cache 6	Myrmicinae	2
Cache 6	Myrmicinae	2
Cache 6	Myrmicinae	2
Cache 6	Myrmicinae	2
Cache 6	Myrmicinae	2
Cache 6	Myrmicinae	2
Cache 6	Myrmicinae	2
Cache 6	Myrmicinae	2
Cache 6	Myrmicinae	2
Cache 6	Myrmicinae	2
Cache 6	Myrmicinae	2
Cache 6	Myrmicinae	2
Cache 6	Myrmicinae	2
Cache 6	Myrmicinae	2
Cache 6	Myrmicinae	2
Cache 6	Myrmicinae	2
Cache 6	Myrmicinae	2
Cache 6	Myrmicinae	2
Cache 6	Myrmicinae	2
Cache 6	Myrmicinae	2
Cache 6	Myrmicinae	2
Cache 6	Myrmicinae	2
Cache 6	Myrmicinae	2
Cache 6	Myrmicinae	2
Cache 6	Myrmicinae	2
Cache 6	Myrmicinae	2
Cache 6	Myrmicinae	2
Cache 6	Myrmicinae	2
Cache 6	Myrmicinae	2
Cache 6	Myrmicinae	2
Cache 6	Myrmicinae	2
Cache 6	Myrmicinae	2
Cache 6	Myrmicinae	1.5
Cache 6	Myrmicinae	1.5
Cache 6	Myrmicinae	1.5
Cache 6	Myrmicinae	1.5
Cache 6	Myrmicinae	1.5
Cache 6	Myrmicinae	1.5
Cache 6	Myrmicinae	1.5
Cache 6	Myrmicinae	1.5
Cache 6	Myrmicinae	1.5
Cache 6	Myrmicinae	1.5
Cache 6	Myrmicinae	1.5
Cache 6	Myrmicinae	1.5
Cache 6	Myrmicinae	1.5
Cache 6	Myrmicinae	1.5
Cache 6	Myrmicinae	1.5
Cache 6	Myrmicinae	1.5
Cache 6	Myrmicinae	1.5
Cache 6	Myrmicinae	1.5
Cache 6	Myrmicinae	1.5
Cache 6	Myrmicinae	1.5
Cache 6	Myrmicinae	1.5
Cache 6	Myrmicinae	1.5
Cache 6	Myrmicinae	1.5
Cache 6	Myrmicinae	1.5
Cache 6	Myrmicinae	1.5
Cache 6	Myrmicinae	1.5
Cache 6	Myrmicinae	1.5
Cache 6	Myrmicinae	1.5
Cache 6	Myrmicinae	1.5
Cache 6	Myrmicinae	1.5
Cache 6	Myrmicinae	1.5
Cache 6	Myrmicinae	1.5
Cache 6	Myrmicinae	1.5
Cache 6	Myrmicinae	1.5
Cache 6	Myrmicinae	1.5
Cache 6	Myrmicinae	1.5
Cache 6	Myrmicinae	1.5
Cache 6	Myrmicinae	1.5
